# Mitochondrial genome evolution in the Diprionidae: Major gene rearrangement in the basal Hymenoptera

**DOI:** 10.1101/2023.03.14.532325

**Authors:** Min Li, Gengyun Niu, Min Xu, Mengxuan Dai, Xinghong Jiang, Yong Ma, Guanliang Meng, Meicai Wei

**Affiliations:** Laboratory of Insect Systematics and Evolutionary Biology, College of Life Sciences, Jiangxi Normal University, Nanchang 330022, China; School of Computer Information Engineering, Jiangxi Normal University, Nanchang 330022, China; Center of Taxonomy and Evolutionary Research, Zoological Research Museum Alexander Koening, D-53112 Bonn, Germany

**Keywords:** gene rearrangement, *nad2*, evolutionary pattern, phylogeny, Ka/Ks

## Abstract

In comparison to other non-parasitic basal lineages, Apocrita have consistently demonstrated a greatly accelerated rate of gene rearrangement. A number of mechanisms or correlates have been proposed for this observation, such as oxidative stress tolerated by exposure to the host immune system might lead to a high proportion of rearranged mt-genomes. Our studies reveal that gene rearrangements involving the protein-coding gene are present in the basal Hymenoptera lineage based on enriched sampling. We speculate the processes of diversification of rearrangements in the vicinity of *nad2* involved tRNAs and NCRs by producing the chronogram of Diprionids. Furthermore, we investigated the relationship between rearranged genes and their nucleotide sequences. In conclusion, we demonstrate the great potential of gene order and associated sequence features as phylogenetic markers in the study of Hymenoptera evolution, offering a new perspective on studying organisms that undergo frequent gene rearrangements.
