## Supplementary Table 1, Mitochondrial gene order of 33 species from Diprionidae for "Mitochondrial genome evolution in the Diprionidae: Major gene rearrangement in the basal Hymenoptera"

### Sheet: Sheet1
10_Nesodiprion japonicus		Q	-W	C	-NAD2	-I	-M	CR454		-Y	COX1	L2	COX2	K	D	ATP8	ATP6	COX3	G	NAD3	R	A	N	S1	E	-F	-NAD5	-H	-NAD4	-NAD4L	-P	T	NAD6	COB	S2	-NAD1	-L1	-rrnL	-V	-rrnS	CR72
55_Nesodiprion biremis		Q	-W	C	-NAD2	-I	-M	CR449		-Y	COX1	L2	COX2	K	D	ATP8	ATP6	COX3	G	NAD3	R	A	N	S1	E	-F	-NAD5	-H	-NAD4	-NAD4L	-P	T	NAD6	COB	S2	-NAD1	-L1	-rrnL	-V	-rrnS	CR73
Zadiprion_rohweri		0Q	0W	0C	0NAD2	I	0M			-Y	COX1	L2	COX2	K	D	ATP8	ATP6	COX3	G	NAD3	R	A	N	S1	E	-F	-NAD5	-H	-NAD4	-NAD4L	0P	0T	NAD6	COB	S2	-NAD1	-L1	-rrnL	-V	-rrnS	?
Zadiprion_townsendi		C	Q	-W	-NAD2	-I	-M			-Y	COX1	L2	COX2	K	D	ATP8	ATP6	COX3	G	NAD3	R	A	N	S1	E	-F	-NAD5	-H	-NAD4	-NAD4L	-P	T	NAD6	COB	S2	-NAD1	-L1	-rrnL	-V	-rrnS	?
Neodiprion_sertifer		AT区650	M	I	NAD2	-C	W	-Q		-Y	COX1	L2	COX2	K	D	ATP8	ATP6	COX3	G	NAD3	A	S1	R	N	E	-F	-NAD5	-H	-NAD4	-NAD4L	-P	T	NAD6	COB	S2	-NAD1	-L1	-rrnL	-V	-rrnS	650
Neodiprion_virginiana_SRR17069207		Q	-W	C	-NAD2	-I	-M	CR1001		-Y	COX1	L2	COX2	K	D	ATP8	ATP6	COX3	G	NAD3	R	A	N	S1	E	-F	-NAD5	-H	-NAD4	-NAD4L	-P	T	NAD6	COB	S2	-NAD1	-L1	-rrnL	-V	-rrnS	54
Neodiprion_fabricii_CM037747		Q	-W	C	-NAD2	-I	-M	CR1002		-Y	COX1	L2	COX2	K	D	ATP8	ATP6	COX3	G	NAD3	R	A	N	S1	E	-F	-NAD5	-H	-NAD4	-NAD4L	-P	T	NAD6	COB	S2	-NAD1	-L1	-rrnL	-V	-rrnS	51
Neodiprion_lecontei_SRR17069205		Q	-W	C	-NAD2	-I	-M	CR1000		-Y	COX1	L2	COX2	K	D	ATP8	ATP6	COX3	G	NAD3	R	A	N	S1	E	-F	-NAD5	-H	-NAD4	-NAD4L	-P	T	NAD6	COB	S2	-NAD1	-L1	-rrnL	-V	-rrnS	65
Neodiprion_pinetum_SRR17069102		Q	-W	C	-NAD2	-I	-M	CR977		-Y	COX1	L2	COX2	K	D	ATP8	ATP6	COX3	G	NAD3	R	A	N	S1	E	-F	-NAD5	-H	-NAD4	-NAD4L	-P	T	NAD6	COB	S2	-NAD1	-L1	-rrnL	-V	-rrnS	65
Microdiprion pallipes		0Q	0W	0C	0NAD2	0I	0M			0Y	COX1	L2	COX2	K	D	ATP8	ATP6	COX3	G	NAD3	R	0A	N	0S1	E	-F	-NAD5	-H	-NAD4	0NAD4L	0P	0T	0NAD6	COB	S2	-NAD1	-L1	-rrnL	-V	0rrnS	?
761_Prionomeion huizeensis		Q	C	-I	-NAD2	CR704	-M	-W	CR847+140	-Y	COX1	L2	COX2	K	D	ATP8	ATP6	COX3	G	NAD3	R	A	N	S1	E	-F	-NAD5	-H	-NAD4	-NAD4L	-P	T	NAD6	COB	S2	-NAD1	-L1	-rrnL	-V	-rrnS	41
198_Prionomeion qinghaiicus		Q	C	CR799	-I	CR1797	-M	-W	-NAD2	-Y	COX1	L2	COX2	K	D	ATP8	ATP6	COX3	G	NAD3	R	A	N	S1	E	-F	-NAD5	-H	-NAD4	-NAD4L	-P	T	NAD6	COB	S2	-NAD1	-L1	-rrnL	-V	-rrnS	56
Diprion_similis_SRR17069204		Q	-W	C	-NAD2	CR1971	0I	0M		-Y	COX1	0L2	COX2	0K	0D	0ATP8	ATP6	COX3	G	NAD3	R	A	N	S1	E	-F	-NAD5	-H	-NAD4	-NAD4L	-P	T	NAD6	COB	S2	-NAD1	-L1	-rrnL	-V	-rrnS	24
Diprion_pini_SRR1503030		0Q	0W	0C	-NAD2		0I	0M		0Y	COX1	0L2	COX2	0K	0D	0ATP8	ATP6	COX3	0G	NAD3	0R	0A	0N	0S1	0E	0F	-NAD5	0H	-NAD4	-NAD4L	0P	0T	0NAD6	COB	0S2	-NAD1	0L1	-rrnL	0V	-rrnS	?
Diprion_pini_uce		0Q	-W	C	-NAD2		-I	0M		-Y	COX1	0L2	COX2	K	0D	0ATP8	ATP6	COX3	0G	NAD3	0R	0A	0N	0S1	0E	-F	-NAD5	0H	-NAD4	0NAD4L	-P	T	0NAD6	COB	S2	-NAD1	-L1	-rrnL	-V	-rrnS	?
174_Diprion wenshanicus		Q	-W	C	-NAD2	CR588	-I	CR1076	-M	-Y	COX1	L2	COX2	K	D	ATP8	ATP6	COX3	G	NAD3	R	A	N	S1	E	-F	-NAD5	-H	-NAD4	-NAD4L	-P	T	NAD6	COB	S2	-NAD1	-L1	-rrnL	-V	-rrnS	198
327_Diprion infuscalae		Q	-W	C	-NAD2	-I	CR1028	-M	CR730	-Y	COX1	L2	COX2	K	D	ATP8	ATP6	COX3	G	NAD3	R	A	N	S1	E	-F	-NAD5	-H	-NAD4	-NAD4L	-P	T	NAD6	COB	S2	-NAD1	-L1	-rrnL	-V	-rrnS	71
Diprion_nipponicus		Q	-W	C	-NAD2		0I	0M	CR?	-Y	COX1	L2	COX2	K	D	ATP8	ATP6	COX3	G	NAD3	R	A	0N	0S1	0E	-F	-NAD5	-H	-NAD4	-NAD4L	-P	T	NAD6	COB	S2	-NAD1	-L1	-rrnL	-V	-rrnS	?
173_Gilpinia liuae		Q	-W	C	-NAD2	CR931	-M	-I	-Y	CR1150	COX1	L2	COX2	K	D	ATP8	ATP6	COX3	G	NAD3	R	A	E	N	S1	-F	-NAD5	-H	-NAD4	-NAD4L	-P	T	NAD6	COB	S2	-NAD1	-L1	-rrnL	-V	-rrnS	47
762_Gilpinia liuae		Q	-W	C	-NAD2	CR764	-M	-I	-Y	CR1154	COX1	L2	COX2	K	D	ATP8	ATP6	COX3	G	NAD3	R	A	E	N	S1	-F	-NAD5	-H	-NAD4	-NAD4L	-P	T	NAD6	COB	S2	-NAD1	-L1	-rrnL	-V	-rrnS	47
779_Gilpinia oligomaculata		Q	-W	C	-NAD2	CR658	-M	-I	-Y	CR1222	COX1	L2	COX2	K	D	ATP8	ATP6	COX3	G	NAD3	R	A	E	N	S1	-F	-NAD5	-H	-NAD4	-NAD4L	-P	T	NAD6	COB	S2	-NAD1	-L1	-rrnL	-V	-rrnS	46
509_Gilpinia xiaoweii		Q	-W	C	-NAD2	CR1032	-M	-I	-Y	CR1240	COX1	L2	COX2	K	D	ATP8	ATP6	COX3	G	NAD3	R	A	E	N	S1	-F	-NAD5	-H	-NAD4	-NAD4L	-P	T	NAD6	COB	S2	-NAD1	-L1	-rrnL	-V	-rrnS	48
389_Gilpinia maomingia		Q	-W	C	-NAD2	CR699	-M	-I	-Y	CR1235+	COX1	L2	COX2	K	D	ATP8	ATP6	COX3	G	NAD3	R	A	E	N	S1	-F	-NAD5	-H	-NAD4	-NAD4L	-P	T	NAD6	COB	S2	-NAD1	-L1	-rrnL	-V	-rrnS	CR94+150
178_Gilpinia xiai		Q	-W	C	-NAD2			-I	-Y	CR410	COX1	L2	COX2	K	D	ATP8	ATP6	COX3	G	NAD3	R	A	E	N	S1	-F	-NAD5	-H	-NAD4	-NAD4L	-P	T	NAD6	COB	S2	-NAD1	-L1	-rrnL	-V	-rrnS	CR39
513_Hugilpinia tabulaeformis		Q	-W	C	-NAD2	-I	-Y	-M		CR134+668	COX1	L2	COX2	K	D	ATP8	ATP6	COX3	G	NAD3	R	A	N	S1	E	-F	-NAD5	-H	-NAD4	-NAD4L	-P	T	NAD6	COB	S2	-NAD1	-L1	-rrnL	-V	-rrnS	36
778_Hugilpinia brevictenidia		Q	-W	C	-NAD2	-I	-Y	-M		CR438	COX1	L2	COX2	K	D	ATP8	ATP6	COX3	G	NAD3	R	A	N	S1	E	-F	-NAD5	-H	-NAD4	-NAD4L	-P	T	NAD6	COB	S2	-NAD1	-L1	-rrnL	-V	-rrnS	36
488_Macrodiprion lishui		Q	-W	C	-NAD2	-I	CR849	-M	CR115+72	-Y	COX1	L2	COX2	K	D	ATP8	ATP6	COX3	G	NAD3	R	A	N	S1	E	-F	-NAD5	-H	-NAD4	-NAD4L	-P	T	NAD6	COB	S2	-NAD1	-L1	-rrnL	-V	-rrnS	44
99_Macrodiprion lushana		Q	-W	C	-NAD2	-I		-M	CR659	-Y	COX1	L2	COX2	K	D	ATP8	ATP6	COX3	G	NAD3	R	A	N	S1	E	-F	-NAD5	-H	-NAD4	-NAD4L	-P	T	NAD6	COB	S2	-NAD1	-L1	-rrnL	-V	-rrnS	40
Macrodiprion_nemoralis		Q	-W	C	-NAD2	-I		-M	CR276+	-Y	COX1	L2	COX2	K	D	ATP8	ATP6	COX3	G	NAD3	R	A	N	S1	E	-F	-NAD5	-H	-NAD4	-NAD4L	-P	T	NAD6	COB	S2	-NAD1	-L1	-rrnL	-V	-rrnS	?
Monoctenus sp.		0M	0I	0Q	NAD2	W	-C			-Y	COX1	L2	COX2	K	D	ATP8	ATP6	COX3	G	NAD3	A	R	N	S1	E	-F	-NAD5	-H	-NAD4	-NAD4L	0P	T	NAD6	COB	S2	-NAD1	-L1	-rrnL	-V	-rrnS	?
Monoctenus obscuratus		-Q	0M	I	NAD2	W	-C			-Y	COX1	L2	COX2	0K	D	ATP8	ATP6	COX3	G	NAD3	A	R	N	S1	E	0F	-NAD5	-H	-NAD4	-NAD4L	0P	0T	NAD6	COB	S2	-NAD1	-L1	-rrnL	0V	0rrnS	?
Monoctenus juniperi		0M	0I	0Q	0NAD2	0W	-C			-Y	COX1	L2	COX2	K	D	0ATP8	ATP6	COX3	G	NAD3	A	R	N	S1	E	-F	-NAD5	-H	-NAD4	0NAD4L	0P	0T	0NAD6	COB	S2	-NAD1	-L1	-rrnL	0V	-rrnS	?
844_Augomonoctenus_smithi	M	I	CR786	-Q	NAD2	W	-C			-Y	COX1	L2	COX2	K	D	ATP8	ATP6	COX3	G	NAD3	A	R	N	S1	E	-F	-NAD5	-H	-NAD4	-NAD4L	-P	T	NAD6	COB	S2	-NAD1	-L1	-rrnL	-V	-rrnS	CR472
Blue	UCE
Green	37 genes
Orange	incomplete
black-bold	complete
